# Simulating human foot mechanics during walking based on an anatomically detailed forward dynamic finite element model

**DOI:** 10.1101/2025.10.12.681316

**Authors:** Kohta Ito, Yuka Matsumoto, Hiroyuki Seki, Takeo Nagura, Naomichi Ogihara

**Author notes:** These authors have contributed equally to this work and share first authorship (Kohta Ito, Yuka Matsumoto). Corresponding Author Naomichi Ogihara, Department of Biological Science, Graduate School of Science, The University of Tokyo, 7-3-1 Hongo, Bukyo-ku, Tokyo 113-0033, Japan.

## Abstract

**Purpose:** Forward dynamic musculoskeletal simulation is a powerful computational approach for investigating the biomechanics of human locomotion. However, existing models often oversimplify foot anatomy, thereby limiting our understanding of the role of detailed foot morphology in gait mechanics. In this study, we developed an anatomically accurate three-dimensional finite element (FE) model of the human foot to simulate its dynamic behavior during the stance phase of walking using an explicit forward dynamics approach.

**Methods:** The model incorporated detailed representations of bones, soft tissues, ligaments, and the plantar aponeurosis, and was driven by experimentally measured tibial kinematics and estimated muscle forces.

**Results:** Simulation results reasonably matched experimental data on ground reaction forces, plantar pressure distributions, and bone movements, confirming the model’s ability to replicate key aspects of foot-ground interactions during walking. Moreover, the model enabled the estimation of internal forces, stresses, and strains in foot structures that are not directly measurable in vivo, offering new insights into the biomechanics underlying foot pathologies.

**Conclusions:** This study potentially provides a robust framework for exploring the form–function relationship of the human foot, with applications in evolutionary biology, clinical interventions, and the study of locomotor disorders.
