## supplementary table for "Simulating human foot mechanics during walking based on an anatomically detailed forward dynamic finite element model"

### Sheet: Sheet1
Ligament	Cross-sectional area [mm2]	Number of bundles	Reference	Mkandawire et al. (2005)	Siegler et al. (1988)
Calcaneofibular ligament	12.31	10	Ito et al. (2022) [Mkandawire et al. (2005)x0.576]	21.36	9.7
Anterior talofibular ligament	36.22	10	Ito et al. (2022) [Mkandawire et al. (2005)x0.576]	62.85	12.9
Interosseous talocalcaneal ligament	19.55	10	Jotoku et al. (2006)
Tibionavicular ligament	7.1	10	Siegler et al. (1988)
Plantar calcaneocuboid ligament (short)	56.86	10	Ito et al. (2022) [Mkandawire et al. (2005)x0.576]	98.67
Plantar calcaneocuboid ligament (long)	28.4	10	Edama et al. (2021)
Calcaneonavicular ligament (superomedial)	63.84	10	Taniguchi et al. (2003)
Calcaneonavicular ligament (inferior)	13.94	10	Taniguchi et al. (2003)
Calcaneonavicular ligament (third)	22.75	10	Taniguchi et al. (2003)
Lateral talocalcaneal ligament	6	10	Edama et al. (2019)
Posterior tibiotalar ligament (superficial)	45.2	10	Ito et al. (2022) [Mkandawire et al. (2005)x0.576]	78.43	45.2
Posterior tibiotalar ligament (deep)	81.75	10	Won et al. (2016)
Anterior tibiotalar ligament	25.06	10	Ito et al. (2022) [Mkandawire et al. (2005)x0.576]	43.49
Medial talocalcaneal ligament	12.45	10	Ito et al. (2022) [Mkandawire et al. (2005)x0.576]
Tibiocalcaneal ligament	24.9	10	Ito et al. (2022) [Mkandawire et al. (2005)x0.576]	43.2
Posterior talocalcaneal ligament	12.45	10	Ito et al. (2022) [Mkandawire et al. (2005)x0.576]
Lateral calcaneocuboid ligament	34.06	10	Sarraffian & Kelikian (1993)
Bifurcated ligament (Calcaneonavicular)	18.62	10	Edama et al. (2019)
Bifurcated ligament (Calcaneocuboid)	7.05	10	Edama et al. (2019)
Posterior talofibular ligament	26.76	10	Ito et al. (2022) [Mkandawire et al. (2005)x0.576]	46.43	21.9
Dorsal talonavicular ligament	19.4	10	Ito et al. (2022) [Mkandawire et al. (2005)x0.576]
Cervical ligament	18.2	10	Edama et al. (2020)
Anterior tibiofibular ligament_1	18.1105	1	Ito et al. (2022) [Mkandawire et al. (2005)x0.576]
Anterior tibiofibular ligament_2	18.1105	1	Ito et al. (2022) [Mkandawire et al. (2005)x0.576]
Dorsal cubonavicular ligament	19.3986	1	Ito et al. (2022) [Mkandawire et al. (2005)x0.576]
Dorsal cuneonavicular ligament (medial cuneiform)_1	6.4662	1	Ito et al. (2022) [Mkandawire et al. (2005)x0.576]
Dorsal cuneonavicular ligament (medial cuneiform)_2	6.4662	1	Ito et al. (2022) [Mkandawire et al. (2005)x0.576]
Dorsal cuneonavicular ligament (medial cuneiform)_3	6.4662	1	Ito et al. (2022) [Mkandawire et al. (2005)x0.576]
Dorsal cuneonavicular ligament (intermediate cuneiform)	19.3986	1	Ito et al. (2022) [Mkandawire et al. (2005)x0.576]
Dorsal cuneonavicular ligament (lateral cuneiform)	19.3986	1	Ito et al. (2022) [Mkandawire et al. (2005)x0.576]
Dorsal cuneocuboid ligament	69.7739	1	Ito et al. (2022) [Mkandawire et al. (2005)x0.576]
Dorsal intercuneiform ligament (medial-intermediate cuneiform)	69.7739	1	Ito et al. (2022) [Mkandawire et al. (2005)x0.576]
Dorsal intercuneiform ligament (lateral-intermediate cuneiform)	69.7739	1	Ito et al. (2022) [Mkandawire et al. (2005)x0.576]
Dorsal tarsometatarsal ligament (1st metatarsal-medial cuneiform)	16.592	1	Ito et al. (2022) [Mkandawire et al. (2005)x0.576]
Dorsal tarsometatarsal ligament (2nd metatarsal-medial cuneiform)	16.6784	1	Ito et al. (2022) [Mkandawire et al. (2005)x0.576]
Dorsal tarsometatarsal ligament (2nd metatarsal-intermediate cuneiform)	16.6784	1	Ito et al. (2022) [Mkandawire et al. (2005)x0.576]
Dorsal tarsometatarsal ligament (2nd metatarsal-lateral cuneiform)	16.6784	1	Ito et al. (2022) [Mkandawire et al. (2005)x0.576]
Dorsal tarsometatarsal ligament (3rd metatarsal-lateral cuneiform)	16.6784	1	Ito et al. (2022) [Mkandawire et al. (2005)x0.576]
Dorsal tarsometatarsal ligament (4th metatarsal-lateral cuneiform)	37.8693	1	Ito et al. (2022) [Mkandawire et al. (2005)x0.576]
Dorsal tarsometatarsal ligament (4th metatarsal-cuboid)	37.8693	1	Ito et al. (2022) [Mkandawire et al. (2005)x0.576]
Dorsal tarsometatarsal ligament (5th metatarsal-cuboid)	37.8693	1	Ito et al. (2022) [Mkandawire et al. (2005)x0.576]
Long plantar ligament_1	14.2161	1	Ito et al. (2022) [Mkandawire et al. (2005)x0.576]
Long plantar ligament_2	14.2161	1	Ito et al. (2022) [Mkandawire et al. (2005)x0.576]
Long plantar ligament_3	14.2161	1	Ito et al. (2022) [Mkandawire et al. (2005)x0.576]
Long plantar ligament_4	14.2161	1	Ito et al. (2022) [Mkandawire et al. (2005)x0.576]
Plantar cubonavicular ligament	14.8457	1	Ito et al. (2022) [Mkandawire et al. (2005)x0.576]
Plantar cuneonavicular ligament (medial cuneiform)	14.8457	1	Ito et al. (2022) [Mkandawire et al. (2005)x0.576]
Plantar cuneonavicular ligament (lateral cuneiform)	14.8457	1	Ito et al. (2022) [Mkandawire et al. (2005)x0.576]
Plantar cuneonavicular ligament (intermediate cuneiform)	14.8457	1	Ito et al. (2022) [Mkandawire et al. (2005)x0.576]
Plantar cuneocuboid ligament	29.6915	1	Ito et al. (2022) [Mkandawire et al. (2005)x0.576]
Plantar intercuneiform ligament (medial-intermediate cuneiform)	29.6915	1	Ito et al. (2022) [Mkandawire et al. (2005)x0.576]
Plantar intercuneiform ligament (lateral_intermediate cuneiform)	29.6915	1	Ito et al. (2022) [Mkandawire et al. (2005)x0.576]
Plantar tarsometatarsal ligament (1st metatarsal-medial cuneiform)_1	14.8457	1	Ito et al. (2022) [Mkandawire et al. (2005)x0.576]
Plantar tarsometatarsal ligament (1st metatarsal-medial cuneiform)_2	14.8457	1	Ito et al. (2022) [Mkandawire et al. (2005)x0.576]
Plantar tarsometatarsal ligament (2nd metatarsal-medial cuneiform)	14.8457	1	Ito et al. (2022) [Mkandawire et al. (2005)x0.576]
Plantar tarsometatarsal ligament (2nd metatarsal-intermediate cuneiform)	14.8457	1	Ito et al. (2022) [Mkandawire et al. (2005)x0.576]
Plantar tarsometatarsal ligament (3rd metatarsal-medial cuneiform)	14.8457	1	Ito et al. (2022) [Mkandawire et al. (2005)x0.576]
Plantar tarsometatarsal ligament (3rd metatarsal-lateral cuneiform)	14.8457	1	Ito et al. (2022) [Mkandawire et al. (2005)x0.576]
Plantar tarsometatarsal ligament (4th metatarsal-intermediate cuneiform)	14.8457	1	Ito et al. (2022) [Mkandawire et al. (2005)x0.576]
Plantar tarsometatarsal ligament (4th metatarsal-cuboid)	14.8457	1	Ito et al. (2022) [Mkandawire et al. (2005)x0.576]
Plantar tarsometatarsal ligament (5th metatarsal-cuboid)_1	14.8457	1	Ito et al. (2022) [Mkandawire et al. (2005)x0.576]
Plantar tarsometatarsal ligament (5th metatarsal-cuboid)_2	14.8457	1	Ito et al. (2022) [Mkandawire et al. (2005)x0.576]
Dorsal metatarsal ligament (1st-2nd metatarsal)	37.1893	1	Ito et al. (2022) [Mkandawire et al. (2005)x0.576]
Dorsal metatarsal ligament (2nd-3rd metatarsal)	23.0236	1	Ito et al. (2022) [Mkandawire et al. (2005)x0.576]
Dorsal metatarsal ligament (3rd-4th metatarsal)	23.0236	1	Ito et al. (2022) [Mkandawire et al. (2005)x0.576]
Dorsal metatarsal ligament (4th-5th metatarsal)	33.0975	1	Ito et al. (2022) [Mkandawire et al. (2005)x0.576]
Plantar metatarsal ligament (2nd-3rd metatarsal)	41.4425	1	Ito et al. (2022) [Mkandawire et al. (2005)x0.576]
Plantar metatarsal ligament (3rd-4th metatarsal)	41.4425	1	Ito et al. (2022) [Mkandawire et al. (2005)x0.576]
Plantar metatarsal ligament (4th-5th metatarsal)	41.4425	1	Ito et al. (2022) [Mkandawire et al. (2005)x0.576]
Deep transverse metatarsal ligament (1st-2nd metatarsal)	37.1893	1	Ito et al. (2022) [Mkandawire et al. (2005)x0.576]
Deep transverse metatarsal ligament (2nd-3rd metatarsal)	23.0236	1	Ito et al. (2022) [Mkandawire et al. (2005)x0.576]
Deep transverse metatarsal ligament (3rd-4th metatarsal)	23.0236	1	Ito et al. (2022) [Mkandawire et al. (2005)x0.576]
Deep transverse metatarsal ligament (4th-5th metatarsal)	33.0975	1	Ito et al. (2022) [Mkandawire et al. (2005)x0.576]
Medial collateral ligament (1st metatarsophalangeal joint)	3	1	Ito et al. (2022)
Lateral collateral ligament (1st metatarsophalangeal joint)	3	1	Ito et al. (2022)
Medial collateral ligament (2nd metatarsophalangeal joint)	3	1	Ito et al. (2022)
Lateral collateral ligament (2nd metatarsophalangeal joint)	3	1	Ito et al. (2022)
Medial collateral ligament (3rd metatarsophalangeal joint)	3	1	Ito et al. (2022)
Lateral collateral ligament (3rd metatarsophalangeal joint)	3	1	Ito et al. (2022)
Medial collateral ligament (4th metatarsophalangeal joint)	3	1	Ito et al. (2022)
Lateral collateral ligament (4th metatarsophalangeal joint)	3	1	Ito et al. (2022)
Medial collateral ligament (5th metatarsophalangeal joint)	3	1	Ito et al. (2022)
Lateral collateral ligament (5th metatarsophalangeal joint)	3	1	Ito et al. (2022)
Plantar plate&plantar ligament (1st metatarsophalangeal joint)	30	1	Maas et al. (2016)
Plantar plate&plantar ligament (2nd metatarsophalangeal joint)	30	1	Maas et al. (2016)
Plantar plate&plantar ligament (3rd metatarsophalangeal joint)	30	1	Maas et al. (2016)
Plantar plate&plantar ligament (4th metatarsophalangeal joint)	30	1	Maas et al. (2016)
Plantar plate&plantar ligament (5th metatarsophalangeal joint)	30	1	Maas et al. (2016)
Medial collateral ligament (1st interphalangeal joint)	3	1	Ito et al. (2022)
Lateral collateral ligament (1st interphalangeal joint)	3	1	Ito et al. (2022)
